# Differential DNA methylation in blood in nuclear genes that encode mitochondrial proteins in mild cognitive impairment and Alzheimer’s disease

**DOI:** 10.1101/2025.06.16.659556

**Authors:** Alexander E. Boruch, Andy Madrid, Ligia A. Papale, Phillip E. Bergmann, Isabelle Renteria, Samuel Faasen, Dane B. Cook, Reid S. Alisch, Kirk J. Hogan

## Abstract

**Background:** Altered mitochondrial function contributes to the pathogenesis of mild cognitive impairment (MCI) and late-onset dementia due to Alzheimer’s disease (AD).

**Objective:** To test for differential methylation in nuclear genes that encode proteins that participate in mitochondrial function between cognitively unimpaired participants (CU) and those with MCI and AD.

**Methods:** Recently published whole genome methylation sequencing (WGMS) in blood from CU participants (*N*=174), and those with MCI (*N*=99) and AD (*N*=109) was used to test for differential methylation in 1,121 nuclear genes that encode proteins that participate in mitochondrial function in the *Human Protein Atlas*.

**Results:** Seventy-four nuclear genes that encode proteins that participate in mitochondrial function were differentially methylated between persons with MCI and CU. Seventy-one genes were differentially methylated between persons with AD and CU, and 132 genes were differentially methylated between persons with MCI and AD. Thirteen differentially methylated genes shared between the 3 comparisons support contributions from disrupted metabolism and oxidative stress pathways in AD pathogenesis.

**Conclusions:** Nuclear genes that encode proteins that participate in mitochondrial glucose metabolism, fatty acid metabolism and oxidative stress pathways are differentially methylated between persons who are CU and those with MCI and AD.
