## Supplemental Table 1 for "Differential DNA methylation in blood in nuclear genes that encode mitochondrial proteins in mild cognitive impairment and Alzheimer’s disease"

### Sheet: S1a. MCI vs. CU
Chromosome:	DMP Start:	DMP End:	Methylation Difference: AD - CU	lFDR:
chr4	8076430	8076431	0.0279159	0.0278702
chr4	8128737	8128738	-0.0309548	0.0212181
chr12	120722761	120722762	0.0265307	0.0212181
chr12	81203079	81203080	-0.0314752	0.0204456
chr12	81066357	81066358	-0.0273295	0.0473213
chr7	45576158	45576159	0.0408767	0.0232392
chr4	87086321	87086322	-0.0603582	0.0232392
chr4	86998139	86998140	0.0304287	0.0396899
chr1	159142040	159142041	-0.03472	0.0396899
chr1	33051002	33051003	0.0367024	0.0135331
chr1	33050996	33050997	0.0321831	0.0464181
chr1	33050999	33051000	0.0326396	0.039056
chr1	33050994	33050995	0.0333349	0.0368752
chr11	43920227	43920228	0.0250812	0.00407206
chr4	40964730	40964731	-0.0254464	0.0482138
chr2	236244531	236244532	-0.0323321	0.039056
chr1	1475962	1475963	-0.0554706	0.041773
chr1	1475951	1475952	-0.0573338	0.0473213
chr1	1504812	1504813	0.0274017	0.0203287
chr22	42645226	42645227	-0.0574248	0.0143143
chr21	33657265	33657266	-0.0435094	0.0318583
chr10	115808413	115808414	0.0258996	0.0232392
chr10	115816580	115816581	0.0252616	0.0396899
chr10	115501225	115501226	0.0365161	1.29761e-05
chr18	63157639	63157640	0.0415642	0.0346551
chr18	63139156	63139157	0.0373718	0.0396899
chr6	3145414	3145415	0.0275762	1.34294e-06
chr6	3145598	3145599	-0.0381803	7.31924e-05
chr6	3145810	3145811	0.0307492	5.21238e-06
chr6	3145788	3145789	0.0294124	0.00123701
chr6	3145757	3145758	0.0258868	0.00548534
chr6	3145827	3145828	0.0272928	0.0118241
chr10	23212825	23212826	0.0363686	0.0339952
chr10	23257738	23257739	-0.0531676	0.00260092
chr14	23097103	23097104	0.0284082	0.0135331
chr6	165311536	165311537	-0.028185	0.041773
chr9	137949165	137949166	0.0328097	0.0183779
chr13	110676394	110676395	0.0309756	0.00198149
chr13	110676418	110676419	0.0328722	0.00011332
chr13	110676449	110676450	0.0319318	0.000192811
chr13	110676436	110676437	0.0318219	0.000158384
chr3	113965783	113965784	0.0286045	3.10087e-09
chr6	154408631	154408632	-0.0440578	0.0278702
chr11	73876111	73876112	-0.036658	0.041773
chr17	14175440	14175441	-0.0265942	0.0482138
chr17	14191295	14191296	0.0422188	0.0318583
chr8	142914801	142914802	0.0433444	0.00365058
chr19	12967131	12967132	0.025072	0.000959884
chr14	23635343	23635344	0.0262306	0.0135331
chr5	79022048	79022049	0.0366234	0.039056
chr12	63624731	63624732	0.030949	0.00347342
chr2	55902498	55902499	0.0303478	5.21238e-06
chr15	76191874	76191875	0.0439271	0.0380067
chr15	76219559	76219560	0.0256602	0.0365926
chr18	13676023	13676024	0.0366746	0.0473213
chr7	33006515	33006516	0.0276291	0.00198149
chr7	32973433	32973434	-0.0494469	0.0316432
chr7	33006547	33006548	0.030672	0.0126219
chr5	133283944	133283945	0.0326385	0.00479893
chr9	69126396	69126397	0.0382437	0.0162206
chr9	69125416	69125417	-0.0300628	0.00148831
chr9	69127138	69127139	0.028213	1.61576e-06
chr9	69125580	69125581	-0.0418293	1.81145e-11
chr9	69127132	69127133	0.0279235	2.54825e-06
chr9	69123890	69123891	0.0283156	1.81145e-11
chr9	69127162	69127163	0.0281514	1.1277e-06
chr9	69123906	69123907	0.0267091	6.90312e-09
chr8	74399032	74399033	0.0288626	0.0316432
chr8	74451364	74451365	0.0305795	0.0250934
chr10	87083838	87083839	0.0277498	0.0156439
chr11	58894395	58894396	0.0300662	0.0316432
chr11	58904973	58904974	-0.0501859	0.0162206
chr16	85544224	85544225	-0.0524046	0.0380067
chr16	85402995	85402996	-0.0642861	0.0204456
chr16	85544236	85544237	-0.0531787	0.0318583
chr16	85402944	85402945	-0.0638387	0.019623
chr16	85544275	85544276	-0.0535631	0.0443546
chr16	85544253	85544254	-0.0529721	0.0278702
chr16	85402956	85402957	-0.0640797	0.0204456
chr16	85403010	85403011	-0.0639577	0.0250934
chr16	85544241	85544242	-0.0526853	0.0318583
chr4	108029860	108029861	0.0258102	0.039056
chr10	69328575	69328576	0.0284067	0.0212181
chr2	74863919	74863920	0.0269905	0.0186017
chr2	74863888	74863889	0.0265251	0.0232392
chr10	69238627	69238628	0.032079	1.29761e-05
chr10	69238622	69238623	0.0339756	3.70384e-06
chr10	69238671	69238672	0.033588	6.09099e-10
chr10	69238597	69238598	0.0345378	4.50524e-05
chr10	69238665	69238666	0.03389	9.74559e-10
chr10	69238667	69238668	0.0340551	6.09099e-10
chr10	69238655	69238656	0.0325144	4.66396e-08
chr1	119753303	119753304	0.0287592	0.00977864
chr7	111348383	111348384	-0.0282923	0.0066997
chr7	111043396	111043397	-0.0369642	0.0482138
chr2	169352191	169352192	0.0375031	0.00805551
chr15	51726565	51726566	0.0341099	0.0368752
chr15	51739784	51739785	0.0295519	0.0203287
chr15	51726572	51726573	0.0343441	0.0347877
chr7	20184963	20184964	0.0282625	0.0464181
chr2	199987856	199987857	-0.0517799	0.0443546
chr12	16550368	16550369	0.0269073	0.0212181
chr1	19592670	19592671	-0.0266158	0.0368752
chr13	23806963	23806964	0.0301172	0.0368752
chr13	23871017	23871018	0.0293361	0.0368752
chr13	23806980	23806981	0.0302654	0.0368752
chr13	23870986	23870987	0.029355	0.0316432
chr11	1944487	1944488	-0.0442956	0.0368752
chr5	69214947	69214948	0.0252407	0.00407206
chr7	91762872	91762873	0.0416794	0.0183779
chr2	241104137	241104138	0.0405855	0.0183779
chr2	241104246	241104247	0.0371069	0.0203287
chr2	241104210	241104211	0.0451858	0.0278702
chr17	8617500	8617501	0.0356674	0.00548534
chr17	8556986	8556987	0.0298929	0.00148831
chr11	78498929	78498930	0.0333423	0.0318583
chr2	239952239	239952240	0.0386753	0.0278702
chr12	94987654	94987655	0.0331533	0.00548534
chr12	94987629	94987630	0.0333923	0.00479893
chr18	9120911	9120912	0.0512252	0.0368752
chr18	9170866	9170867	0.0566845	0.0318583
chr15	90266823	90266824	-0.0358602	0.0482138
chr8	38363119	38363120	0.0451454	0.0232392
chr8	38363130	38363131	0.0445674	0.0278702
chr8	38363111	38363112	0.0448429	0.0232392
chr2	225469687	225469688	0.0251338	0.0347877
chr2	225477259	225477260	0.0307258	0.0278702
chr1	58434388	58434389	-0.0500834	0.0482138
chr14	22768065	22768066	0.0261427	0.000959884
chr5	140872949	140872950	0.0633894	0.0284407
chr7	32260068	32260069	0.0378349	0.0118241
chr7	32260038	32260039	0.0351946	0.0318583
chr7	31766751	31766752	0.0327016	0.000158384
chr7	32260090	32260091	0.0383039	0.00840713
chr1	13594311	13594312	-0.0319762	9.74559e-10
chr16	70139604	70139605	0.0278948	0.022298
chr16	70139596	70139597	0.0369523	0.000158384
chr12	41292296	41292297	-0.0327488	0.0289246
chr1	242350601	242350602	0.0327383	0.0238479
chr1	242440819	242440820	-0.0252332	0.039056
chr11	7613370	7613371	0.0317843	0.041773
chr11	7613405	7613406	0.0319335	0.0396899
chr11	7590378	7590379	0.054345	0.00840713
chr11	7614515	7614516	-0.0440547	0.0104965
chr2	86107050	86107051	-0.0312061	0.039056
chr14	35727818	35727819	-0.0651754	0.00407206
chr18	80071285	80071286	0.0330351	2.94776e-05
chr1	241271289	241271290	-0.0361638	0.00300559
chr1	240896957	240896958	0.0410961	0.0316432
chr1	30884058	30884059	0.0322129	0.0473213
chr1	30910165	30910166	0.0283614	0.0318583
chr1	30910102	30910103	0.0259943	0.0473213
chr1	30910113	30910114	0.0266326	0.0443546
chr5	278869	278870	0.0307799	0.0368752
chr11	61482033	61482034	0.0311283	0.039056
chr15	83610504	83610505	-0.0255456	0.022298
chr4	127733277	127733278	0.0257948	0.0204456
chr1	156203291	156203292	0.0267516	1.81145e-11
chr6	159710666	159710667	0.0466363	0.00661178
chr15	45644657	45644658	0.0251925	0.000263529
chr2	45405762	45405763	0.0277175	5.90768e-05
chr14	104482382	104482383	-0.035663	0.0238479
chr11	62783986	62783987	0.0414344	0.0318583
chr11	62784057	62784058	0.0432204	0.041773
chr11	62784004	62784005	0.0429723	0.0482138
chr11	62784008	62784009	0.0536739	0.00347342
chr11	62784081	62784082	0.043464	0.0066997
chr11	62784027	62784028	0.0465283	0.0339952
chr5	675021	675022	0.0567865	0.0118241
chr7	157134631	157134632	0.0253354	0.000834068
chr3	41631543	41631544	0.0298443	5.25247e-07
chr2	158043816	158043817	-0.0488907	0.0118241
chr2	158043799	158043800	-0.0455979	0.0368752
chr2	158043735	158043736	-0.052933	0.00479893
chr21	37251163	37251164	-0.0550856	0.0368752
chr7	29865818	29865819	0.0319156	0.039056
chr20	53597299	53597300	-0.0556583	0.041773
chr20	53597304	53597305	-0.0556302	0.0464181
chr5	124749714	124749715	-0.0391902	0.041773
chr9	96932517	96932518	-0.028576	0.0250934

### Sheet: S1b. AD vs. CU
Chromosome:	DMP Start:	DMP End:	Methylation Difference: AD - CU	lFDR:
chr16	8756725	8756726	-0.0317779	0.000334406
chr4	7976962	7976963	-0.0263722	0.044061
chr4	8051173	8051174	-0.0428169	0.0348071
chr4	8077934	8077935	-0.0411762	0.0338356
chr4	8051226	8051227	-0.0354413	0.0338356
chr4	8128737	8128738	-0.0263677	0.0457118
chr4	8051181	8051182	-0.0433138	0.0338356
chr10	123023170	123023171	-0.0269564	0.047566
chr14	73541527	73541528	-0.0264112	2.8e-06
chr14	73541555	73541556	-0.0259801	3.6e-06
chr20	45842321	45842322	-0.0318445	0.00983067
chr20	45842379	45842380	-0.0368416	0.00281757
chr12	80933610	80933611	-0.0570015	0.0270346
chr5	33629691	33629692	-0.0408211	0.0263338
chr5	33574869	33574870	-0.0269437	0.0299972
chr5	33804099	33804100	-0.0390352	0.0170147
chr5	33663520	33663521	-0.0252446	0.0404007
chr7	45640658	45640659	-0.035353	0.00195538
chr7	45614933	45614934	-0.0271298	0.0110902
chr7	45701729	45701730	-0.0281822	0.044061
chr7	45673932	45673933	-0.0322137	0.0376824
chr4	87054902	87054903	-0.047066	0.0299972
chr1	33053057	33053058	0.038364	0.0426324
chr1	33050678	33050679	-0.0443161	0.0299972
chr1	33045865	33045866	-0.0499991	0.0348607
chr1	33045910	33045911	-0.0507361	0.0299972
chr1	65177801	65177802	-0.0263039	0.0110902
chr2	197230100	197230101	0.0309718	0.047566
chr4	40927280	40927281	-0.0264992	0.0120639
chr4	40927316	40927317	-0.0268162	0.0110902
chr20	58467248	58467249	0.0366359	0.044061
chr20	58467236	58467237	0.040861	0.0131004
chr20	58467152	58467153	0.0339268	0.047566
chr20	58467239	58467240	0.036931	0.0348071
chr20	58467214	58467215	0.0379151	0.0203116
chr20	58467143	58467144	0.0364888	0.0299972
chr20	58467218	58467219	0.0366377	0.0254632
chr20	58467246	58467247	0.0359043	0.047566
chr20	58467168	58467169	0.0355742	0.0299972
chr20	58467206	58467207	0.0395802	0.0163534
chr20	58467211	58467212	0.0365489	0.0270346
chr20	58467163	58467164	0.0346642	0.0390773
chr20	58467160	58467161	0.0341239	0.0426324
chr20	58467136	58467137	0.0333913	0.0406029
chr20	58467226	58467227	0.0392131	0.0163534
chr10	102872353	102872354	-0.0467292	0.00983067
chr10	115497460	115497461	-0.0273232	0.0135151
chr10	115445425	115445426	-0.0528648	0.0135151
chr10	115371613	115371614	-0.0281441	0.00834958
chr10	115902943	115902944	-0.0286693	0.0202087
chr10	115356385	115356386	-0.0260329	0.0299972
chr10	115558645	115558646	-0.0432224	0.0338356
chr10	115903943	115903944	-0.0254119	0.0291783
chr19	48802425	48802426	-0.0316461	0.0170147
chr20	31706864	31706865	-0.0529577	0.0262888
chr3	197576578	197576579	-0.0328055	0.0230626
chr3	197576576	197576577	-0.0325544	0.0263338
chr6	7845344	7845345	-0.0294257	0.00157797
chr6	3145598	3145599	-0.0306895	0.00195538
chr6	3145928	3145929	-0.027516	0.0263338
chr6	3145485	3145486	-0.0296421	1.48e-05
chr6	3145306	3145307	0.0250129	0.00152986
chr6	3145449	3145450	-0.0294176	5.76e-06
chr6	3145669	3145670	0.0326689	4.52e-06
chr12	125002307	125002308	-0.0268637	0.044061
chr6	26378628	26378629	0.0313515	0.0094255
chr10	23317241	23317242	-0.0346662	2.48e-09
chr10	49319249	49319250	-0.0638896	0.0291783
chr6	165311298	165311299	-0.0466876	0.0376824
chr9	138110217	138110218	-0.033919	0.00108452
chr11	105071595	105071596	0.0390393	0.0338356
chr9	35639355	35639356	0.0305136	0.0299972
chr7	132909070	132909071	-0.0479035	0.0254632
chr7	132909102	132909103	-0.0467502	0.0376824
chr7	132883495	132883496	0.0318174	0.0062661
chr3	126783435	126783436	-0.0261977	0.0110902
chr6	154514139	154514140	-0.065169	0.00834958
chr6	154400188	154400189	-0.0566831	0.00524154
chr17	14175440	14175441	-0.0368973	0.000380248
chr22	23985348	23985349	-0.0293755	9.29e-09
chr22	23985356	23985357	-0.0297227	4.03e-09
chr14	60174198	60174199	-0.0447373	0.047566
chr19	55170384	55170385	-0.0261329	0.047566
chr19	55170335	55170336	-0.0268968	0.047566
chr21	36195406	36195407	-0.0447191	0.0153551
chr21	36183463	36183464	-0.0572015	0.044061
chr11	103112432	103112433	-0.0283427	0.044061
chr2	55871596	55871597	-0.051859	0.0338356
chr2	232546284	232546285	-0.0496312	0.00569453
chr2	54731955	54731956	-0.039276	0.0135151
chr16	281565	281566	-0.033924	0.0202087
chr16	281531	281532	-0.0406602	0.00818211
chr16	281570	281571	-0.0341609	0.018515
chr16	281604	281605	-0.0354362	0.0170147
chr16	281586	281587	-0.0344195	0.0202087
chr22	40032428	40032429	-0.0367019	0.000199658
chr9	20886887	20886888	-0.0257559	0.0118401
chr5	133614358	133614359	-0.0298511	0.018515
chr5	133505474	133505475	-0.0359766	0.0338589
chr9	69127259	69127260	-0.0275483	1.37e-06
chr9	69127368	69127369	-0.0259703	3.72e-09
chr9	69125349	69125350	-0.0302538	0.00195538
chr11	117812747	117812748	-0.0390431	0.00755179
chr21	44191298	44191299	-0.0399416	0.0200972
chr21	44191352	44191353	-0.0437856	0.0280504
chr8	74474772	74474773	-0.0353464	0.00755179
chr8	74319241	74319242	-0.0477837	2.47e-05
chr9	6626350	6626351	-0.0264609	0.000234682
chr1	53655073	53655074	-0.0422454	0.0338589
chr2	156541856	156541857	-0.0384093	0.0094255
chr2	156541807	156541808	-0.0348709	0.0299972
chr16	85504534	85504535	-0.0512105	0.0254632
chr16	85504531	85504532	-0.0509711	0.0280504
chr16	85290163	85290164	-0.0411411	0.0390773
chr2	190231723	190231724	-0.0514772	0.0404007
chr10	69359210	69359211	-0.0525388	0.0202087
chr10	69238665	69238666	0.0253155	0.000380248
chr1	86965545	86965546	-0.0283814	0.0202087
chr9	112409021	112409022	-0.0592696	0.047566
chr9	112409058	112409059	-0.0587558	0.047566
chr9	112452384	112452385	-0.0347308	2.88e-11
chr5	138567518	138567519	-0.0276193	0.0118401
chr8	39907859	39907860	-0.0252453	0.000199658
chr8	39907889	39907890	-0.0251634	0.00156799
chr10	89332260	89332261	0.0436441	0.00377176
chr10	89332265	89332266	0.0434667	0.0042543
chr7	110698495	110698496	-0.0310651	0.00818211
chr7	111387467	111387468	-0.0282473	0.0457118
chr7	111195373	111195374	-0.0295874	0.0299972
chr7	111186800	111186801	-0.0271345	0.0338356
chr7	110748562	110748563	-0.030784	0.0254632
chr7	110869897	110869898	-0.0272001	0.0338356
chr3	124780413	124780414	-0.0441052	0.0406029
chr3	124900033	124900034	-0.0304428	0.0338356
chr14	93085669	93085670	-0.0626442	0.00225121
chr14	93085653	93085654	-0.0628578	0.0042543
chr2	154797428	154797429	-0.0272278	0.0230626
chr2	200519605	200519606	-0.026055	0.0299972
chr20	16452891	16452892	-0.0504029	0.047566
chr2	23660499	23660500	-0.0256212	0.018515
chr2	23417096	23417097	-0.0337786	0.0115061
chr14	50249548	50249549	-0.0250776	2.53e-07
chr22	37581253	37581254	-0.0480388	0.0110902
chr22	37581258	37581259	-0.048971	0.00755179
chr22	37581299	37581300	-0.0505803	0.00377176
chr22	37581274	37581275	-0.0507544	0.00377176
chr15	99350228	99350229	-0.0545239	0.0376824
chr2	199982586	199982587	-0.0265308	3.7e-05
chr12	16550976	16550977	-0.0328972	0.0189251
chr12	16428997	16428998	-0.0315758	0.0135151
chr12	16566195	16566196	-0.0393105	0.00360608
chr13	23778851	23778852	-0.0265562	4.1e-07
chr11	30455323	30455324	-0.0253334	0.0406029
chr11	30532986	30532987	-0.0270024	0.0170147
chr11	66456225	66456226	-0.0267513	0.0404007
chr3	139159630	139159631	-0.0444869	0.0062661
chr21	34262553	34262554	-0.0266348	0.00755179
chr6	150879000	150879001	-0.0425022	0.0254632
chr17	8512799	8512800	-0.0260807	0.0202087
chr17	8598379	8598380	-0.0267812	0.00152986
chr10	33201980	33201981	-0.0400576	0.0234037
chr10	33201932	33201933	-0.052384	0.00805628
chr2	225547651	225547652	-0.0321809	0.0251104
chr4	48911124	48911125	-0.0254891	0.0390773
chr1	58454310	58454311	-0.0322397	0.0110902
chr21	45875127	45875128	0.0296648	0.0254632
chr21	45875243	45875244	0.0295617	0.044061
chr21	45892087	45892088	-0.0303576	0.0348071
chr21	45913034	45913035	-0.0454855	0.0189251
chr21	45875201	45875202	0.0273516	0.047566
chr5	140854993	140854994	0.0665673	0.0299972
chr7	31968214	31968215	-0.0356525	0.0404007
chr7	31790567	31790568	-0.0572457	0.019804
chr7	32014061	32014062	-0.0378915	0.0426324
chr7	32265476	32265477	-0.0278205	0.00362061
chr12	41549674	41549675	-0.0270104	4.1e-07
chr8	10806024	10806025	-0.0490006	0.0348071
chr8	10805984	10805985	-0.067343	7.38e-05
chr11	94583682	94583683	-0.0508347	0.00973524
chr11	94583644	94583645	-0.0507124	0.00834958
chr1	242234914	242234915	-0.0293079	0.000664426
chr1	242209016	242209017	-0.0580672	0.000436643
chr1	242418366	242418367	-0.0292953	0.0348071
chr1	242336041	242336042	-0.026003	0.0234037
chr1	242234927	242234928	-0.0299637	0.000436643
chr1	242142582	242142583	-0.0260369	0.0254632
chr1	242336031	242336032	-0.0264467	0.0202087
chr1	242168153	242168154	-0.0258014	0.018515
chr9	5428385	5428386	-0.0332754	0.0254632
chr2	218333573	218333574	-0.0375783	0.0390773
chr2	218282770	218282771	-0.0427927	0.0348071
chr2	218333514	218333515	-0.0376545	0.0299972
chr14	35177363	35177364	-0.026906	0.000664426
chr1	240821174	240821175	-0.0502626	0.0042543
chr1	240849641	240849642	-0.0283178	0.0338589
chr1	241299282	241299283	0.0269088	0.0202087
chr1	240920481	240920482	-0.0298761	0.0170147
chr1	241311709	241311710	-0.0452619	0.0457118
chr1	240827247	240827248	-0.0476414	0.00152986
chr1	240827261	240827262	-0.0478971	0.00152986
chr22	50527209	50527210	-0.0449493	0.0390773
chr22	50527230	50527231	-0.0446127	0.042092
chr22	50527260	50527261	-0.0477264	0.0426324
chr22	50527212	50527213	-0.0463172	0.0263338
chr22	50527245	50527246	-0.0461532	0.047566
chr22	50527221	50527222	-0.0453416	0.0348607
chr5	314094	314095	-0.0523272	0.000168431
chr5	270939	270940	0.0464153	0.0426324
chr5	270836	270837	0.0379864	0.0202087
chr5	314030	314031	-0.0421754	0.0009452
chr5	270899	270900	0.0495104	0.018515
chr5	270780	270781	0.03928	0.00983067
chr5	314066	314067	-0.0400042	0.00157797
chr5	270868	270869	0.0499709	0.0164778
chr5	270774	270775	0.0386258	0.0115061
chr5	313993	313994	-0.0468196	9.97e-06
chr5	270872	270873	0.049814	0.0164778
chr5	314099	314100	-0.0520713	0.000199658
chr5	270804	270805	0.0393752	0.0143755
chr5	270931	270932	0.0482834	0.0348071
chr2	72946282	72946283	-0.0266351	0.0406029
chr15	83470166	83470167	-0.0270868	0.0348071
chr13	45849669	45849670	-0.041516	0.0299972
chr9	128069148	128069149	-0.0283084	0.0457118
chr9	128069221	128069222	-0.0350364	0.042092
chr3	66191300	66191301	-0.0290166	0.0202087
chr8	103417502	103417503	-0.0255574	0.0404007
chr18	31764826	31764827	-0.0277833	0.0251104
chr9	105297021	105297022	-0.0525598	0.0404007
chr14	77718120	77718121	-0.0267709	0.0163534
chr14	77718134	77718135	-0.0266402	0.0115061
chr20	1268828	1268829	-0.0258382	0.00870009
chr20	36592379	36592380	0.0499684	0.0143755
chr19	2430175	2430176	-0.0511954	0.0270346
chr19	2430178	2430179	-0.0509949	0.0254632
chr14	104548990	104548991	0.0326683	0.047566
chr14	104476262	104476263	0.034402	0.047566
chr8	132759297	132759298	0.0349922	0.0163534
chr19	44892377	44892378	-0.0494788	0.0153551
chr8	143308251	143308252	-0.0263644	0.0376824
chr8	143308270	143308271	-0.0283014	0.018515
chr14	52506437	52506438	-0.0260992	0.0228847
chr14	52506464	52506465	-0.0278354	0.0163534
chr4	114595819	114595820	-0.0334196	0.0299972
chr3	41446318	41446319	-0.0319327	0.0136873
chr3	41559145	41559146	-0.0451822	4.52e-06
chr1	21706734	21706735	-0.0573055	0.000664426
chr1	119047797	119047798	-0.02941	0.00016567
chr7	29845141	29845142	-0.0263543	0.0136873
chr17	6752306	6752307	-0.0471074	0.0299972
chr8	70736294	70736295	0.034156	0.044718
chr20	53597299	53597300	-0.0489695	0.0486765
chr19	56113168	56113169	-0.0297854	0.0251104

### Sheet: S1c. AD vs. MCI
Chromosome:	DMP Start:	DMP End:	Methylation Difference: AD - MCI	lFDR:
chr16	8744314	8744315	-0.0286038	0.00754232
chr16	8726672	8726673	-0.0270373	0.00400147
chr4	8073230	8073231	-0.0467831	0.0129168
chr4	8073206	8073207	-0.0426374	0.0406687
chr4	8073174	8073175	-0.0471952	0.0187347
chr4	8073162	8073163	-0.0463921	0.0209256
chr4	8073186	8073187	-0.0429159	0.030006
chr4	8089682	8089683	-0.0261853	0.0246697
chr4	8089649	8089650	-0.0260454	0.0209256
chr9	32398532	32398533	-0.0258556	0.0304666
chr14	73540961	73540962	-0.0258377	0.0180308
chr5	33695418	33695419	-0.0315475	0.0304666
chr5	33663520	33663521	-0.0335413	0.0135201
chr5	33704611	33704612	-0.0345215	0.0480629
chr5	33695479	33695480	-0.0316721	0.0284482
chr5	33564133	33564134	-0.041336	0.0486453
chr5	33663470	33663471	-0.0340591	0.0226919
chr7	45640658	45640659	-0.0334446	0.0373495
chr7	45701729	45701730	-0.0267988	0.0441385
chr6	146784938	146784939	-0.0364673	0.0233633
chr6	146725331	146725332	-0.025507	0.00724427
chr6	47718117	47718118	-0.0295005	0.0226919
chr6	47718107	47718108	-0.029323	0.0276128
chr6	24531732	24531733	-0.028976	0.0383583
chr6	24531672	24531673	-0.0291855	0.0383583
chr11	46422466	46422467	-0.0307698	0.0408173
chr15	40287832	40287833	-0.0257921	0.0310357
chr4	41074408	41074409	0.0367088	0.0127079
chr4	41118026	41118027	-0.0333006	0.00361519
chr20	58464748	58464749	-0.0268329	0.0406687
chr20	58484858	58484859	-0.0285765	0.0310357
chr20	58464759	58464760	-0.0271333	0.0375667
chr1	235223368	235223369	0.0268903	0.0421969
chr2	236208488	236208489	-0.0371921	0.0375667
chr2	236226561	236226562	-0.0314594	0.0135201
chr12	56642287	56642288	-0.0301964	0.0310357
chr10	115874176	115874177	-0.0499221	0.0284482
chr10	115464172	115464173	-0.0263147	0.0480629
chr10	115666430	115666431	-0.0275439	0.0196904
chr10	115264538	115264539	-0.0269233	0.0209256
chr10	115666408	115666409	-0.027459	0.0196904
chr10	115862330	115862331	-0.0365355	0.0408173
chr19	48802135	48802136	-0.0342838	0.0441385
chr6	80295573	80295574	-0.0274617	0.0493507
chr18	63148779	63148780	-0.0337632	4.77785e-11
chr22	17632189	17632190	-0.0319614	0.00764314
chr8	26407710	26407711	-0.0279484	0.0160933
chr8	26459424	26459425	-0.0321033	0.0421969
chr6	3145827	3145828	-0.0266769	0.0493507
chr6	3145810	3145811	-0.0331469	0.000518337
chr6	3145414	3145415	-0.0305944	0.000214192
chr10	23330884	23330885	-0.0340493	0.00897625
chr10	23330913	23330914	-0.0346642	0.0263086
chr14	23097103	23097104	-0.0521184	0.00361519
chr9	138052031	138052032	-0.0553166	0.0276128
chr19	15054695	15054696	-0.0271307	0.00897625
chr19	15054663	15054664	-0.027173	0.0135201
chr20	33371472	33371473	-0.0266151	0.0276128
chr7	132909102	132909103	-0.041402	0.0310357
chr7	132909070	132909071	-0.0444424	0.0193195
chr3	126783435	126783436	-0.0280711	0.0373495
chr3	126850375	126850376	-0.0409189	0.0284192
chr3	126810950	126810951	-0.028729	0.00124089
chr6	154514139	154514140	-0.0529735	0.0454947
chr6	154460502	154460503	-0.033674	0.0337822
chr6	154400188	154400189	-0.0458143	0.0284482
chr1	244833142	244833143	-0.0313021	0.0209256
chr8	142910830	142910831	-0.042926	0.0337822
chr5	10684729	10684730	-0.032619	4.2045e-09
chr14	69070491	69070492	0.0360701	0.0441385
chr8	120033412	120033413	-0.0287711	0.0383583
chr16	72013373	72013374	-0.0296873	0.0362238
chr11	112040995	112040996	-0.0289315	0.0323506
chr14	50319965	50319966	-0.0356289	0.0284482
chr5	79022368	79022369	-0.0331216	0.0135201
chr1	6704696	6704697	-0.0357648	0.0441385
chr12	63646195	63646196	-0.0435469	0.0313465
chr11	103163462	103163463	-0.0332632	0.0244685
chr2	55902498	55902499	-0.0328433	0.000186693
chr19	1300140	1300141	0.046608	0.0310357
chr19	1300154	1300155	0.0492339	0.0373495
chr19	1300183	1300184	0.0462395	0.0480629
chr19	1300162	1300163	0.0505401	0.0276128
chr19	1300216	1300217	0.0474341	0.0408173
chr2	54753750	54753751	-0.0284152	0.00902399
chr10	116905958	116905959	-0.0375237	0.0196904
chr15	76219559	76219560	-0.0327569	0.0441385
chr19	51362204	51362205	-0.0361049	0.0226919
chr13	113106999	113107000	0.0627136	0.00902399
chr13	113107057	113107058	0.0475573	0.0362238
chr13	113106997	113106998	0.0633994	0.00754232
chr13	113107043	113107044	0.0470791	0.0375667
chr16	260971	260972	-0.0257569	0.00681117
chr12	26942471	26942472	-0.0261069	0.0480629
chr17	82744413	82744414	-0.0252275	0.0244685
chr17	82745098	82745099	-0.0315193	0.00902399
chr17	82745120	82745121	-0.031129	0.0104493
chr9	20891362	20891363	-0.0339055	0.00445179
chr9	20669434	20669435	-0.0287954	0.0127079
chr14	51548656	51548657	-0.0389181	0.043089
chr14	51664007	51664008	-0.0371349	0.0100574
chr14	51499239	51499240	-0.0282093	0.0152958
chr2	185756066	185756067	-0.0286169	0.0209256
chr5	133323356	133323357	-0.0274818	0.0242081
chr5	133258129	133258130	-0.0304483	0.0480629
chr5	133304442	133304443	-0.0320076	0.0480629
chr9	69126396	69126397	-0.0489865	0.00282537
chr9	69123992	69123993	-0.0435487	4.77785e-11
chr9	69127132	69127133	-0.0293999	0.00039047
chr9	69127162	69127163	-0.0309336	8.83171e-05
chr9	69123890	69123891	-0.0286577	4.95291e-06
chr9	69123333	69123334	-0.0471357	0.0323506
chr9	69125580	69125581	0.0436335	4.77785e-11
chr9	69127138	69127139	-0.0302472	0.000186693
chr9	69123906	69123907	-0.0279975	1.63414e-05
chr9	69125109	69125110	0.0268341	0.000130514
chr9	69125062	69125063	-0.0278529	5.52132e-06
chr11	117812747	117812748	-0.0412888	0.0284482
chr8	74323075	74323076	-0.030105	0.0196904
chr8	74399032	74399033	-0.0406427	0.0154169
chr8	74451364	74451365	-0.0398598	0.0154169
chr8	74323068	74323069	-0.0302555	0.0193195
chr8	74486587	74486588	-0.0369263	0.0209256
chr8	74319241	74319242	-0.0495525	0.00442736
chr1	53676398	53676399	-0.0325775	0.0226919
chr10	87054351	87054352	0.0404162	0.0160933
chr10	112231140	112231141	-0.0375213	0.0304666
chr10	112197733	112197734	-0.0282633	0.0383583
chr2	156476049	156476050	-0.0271898	0.0196904
chr2	156600239	156600240	-0.0264922	0.031682
chr16	46880152	46880153	-0.0260333	0.0196904
chr2	11551003	11551004	-0.0384665	0.0448064
chr16	85448282	85448283	0.0354909	0.0362238
chr16	85517451	85517452	-0.0324857	0.0276128
chr16	85448293	85448294	0.0361192	0.031682
chr10	69251465	69251466	-0.0329225	0.00681117
chr10	69251347	69251348	-0.0352104	0.0115589
chr10	69251391	69251392	-0.0278667	0.0337822
chr9	112452384	112452385	-0.0377037	4.77785e-11
chr9	112445476	112445477	-0.030215	0.0373495
chr5	138561068	138561069	-0.0286443	0.0467482
chr2	197496152	197496153	-0.0269126	0.0193195
chr10	89337797	89337798	-0.0459782	0.00754232
chr7	110819870	110819871	0.0604259	0.0480629
chr7	110860655	110860656	-0.0251815	0.0180308
chr7	111142581	111142582	-0.0250398	0.0244685
chr7	110727722	110727723	-0.0257349	0.0304666
chr7	110727736	110727737	-0.0252857	0.0304666
chr7	111314196	111314197	-0.0257039	0.0276128
chr7	111362832	111362833	-0.0376413	0.0147891
chr7	111469186	111469187	-0.0434158	0.0418481
chr3	124802123	124802124	-0.0322763	0.0362238
chr14	93034235	93034236	0.0355314	0.040749
chr14	93085669	93085670	-0.0396092	0.0180308
chr14	93085653	93085654	-0.0397663	0.0242081
chr14	93001749	93001750	-0.0269278	0.0207861
chr14	92943848	92943849	-0.0253192	0.0226919
chr2	154773048	154773049	-0.0276142	0.0373495
chr20	16282805	16282806	-0.029184	0.000645886
chr2	23411021	23411022	-0.0289081	0.0337822
chr2	23684726	23684727	-0.0527857	0.0209256
chr2	23433802	23433803	-0.0292272	0.0443002
chr2	23679571	23679572	-0.0256875	0.0443002
chr2	23417096	23417097	-0.0441604	0.0166209
chr12	51055597	51055598	-0.0305713	0.00271094
chr11	46895344	46895345	-0.0255523	0.0337822
chr15	99291212	99291213	-0.0286699	0.0337822
chr4	109676168	109676169	-0.0280212	0.00499794
chr12	16565196	16565197	-0.0308105	0.0209256
chr21	36369819	36369820	-0.0288016	0.0383583
chr11	30487014	30487015	-0.0428983	0.0358534
chr11	66456225	66456226	-0.0279811	0.0304666
chr16	369717	369718	-0.0356147	0.0454947
chr16	369787	369788	-0.0366946	0.0362238
chr16	369772	369773	-0.0342792	0.043089
chr16	369698	369699	-0.0331763	0.0226919
chr10	100991491	100991492	-0.0287649	0.0116758
chr1	36467354	36467355	-0.0251358	0.0135201
chr1	150291527	150291528	-0.0291318	0.0196904
chr3	139159630	139159631	-0.0504494	0.0127079
chr21	34255228	34255229	-0.0387807	0.0276128
chr21	34206163	34206164	-0.0435575	0.0480629
chr1	220832314	220832315	-0.0319036	0.0187347
chr1	220858943	220858944	-0.0468736	0.0418321
chr1	220838204	220838205	-0.0266266	0.0209256
chr1	220838185	220838186	-0.0269569	0.0209256
chr6	150932944	150932945	-0.0348534	0.0179608
chr6	150932954	150932955	-0.0344865	0.0193195
chr2	69934801	69934802	-0.0403419	0.0467482
chr17	8619087	8619088	-0.0294815	0.0383583
chr17	8556986	8556987	-0.0294071	0.0276128
chr8	2070301	2070302	-0.0329723	0.0408173
chr2	239952239	239952240	-0.0556825	0.00553371
chr3	139679034	139679035	-0.0300158	1.89698e-05
chr7	30446517	30446518	-0.0275977	0.0337471
chr4	48911124	48911125	-0.0298986	0.0441385
chr1	58497629	58497630	-0.0263523	0.0408173
chr1	58497655	58497656	-0.0270184	0.0406687
chr5	41748888	41748889	-0.0259384	0.0454947
chr4	168743411	168743412	-0.0252422	0.0406687
chr10	87729208	87729209	-0.030855	0.0337822
chr13	100132509	100132510	-0.0272211	0.0111652
chr5	140876273	140876274	-0.0484148	0.00798023
chr5	140876282	140876283	-0.048811	0.00754232
chr5	140915092	140915093	-0.03077	0.0493507
chr5	140976787	140976788	-0.0311193	0.0337822
chr5	140976787	140976788	-0.0311193	0.0337822
chr20	64304039	64304040	-0.028203	0.0493507
chr19	34425264	34425265	-0.0254738	0.0111652
chr7	31986322	31986323	-0.0305192	0.0226919
chr7	32400710	32400711	-0.0391678	0.0408173
chr7	31967494	31967495	-0.0493611	0.00400147
chr7	31766751	31766752	-0.0288591	0.0133315
chr7	32184124	32184125	-0.0307366	0.0266964
chr8	93919649	93919650	-0.0269338	0.00956974
chr16	70116230	70116231	-0.0373446	0.0111652
chr16	70116265	70116266	-0.0341096	0.0133315
chr12	41283034	41283035	-0.0254102	0.0480629
chr12	41563716	41563717	-0.0322099	0.0441385
chr12	41485714	41485715	-0.0332108	0.0443002
chr11	74353875	74353876	-0.0310062	0.043089
chr11	74353879	74353880	-0.0305411	0.0373495
chr11	74395770	74395771	-0.0262327	0.000518337
chr1	242515751	242515752	-0.0262847	0.0166209
chr1	242408786	242408787	-0.0291728	0.0441385
chr1	242519817	242519818	-0.0449954	0.043089
chr1	242096995	242096996	-0.0348966	0.0406687
chr1	242152705	242152706	-0.027524	0.0226919
chr1	242381898	242381899	-0.0468384	0.0383583
chr9	5428385	5428386	-0.0346831	0.0467482
chr4	17461474	17461475	-0.0333793	0.0337822
chr6	87528895	87528896	-0.03118	0.0310357
chr6	87524387	87524388	-0.0309545	0.0284482
chr12	25973460	25973461	-0.0268145	0.043089
chr18	80071285	80071286	-0.0282966	0.00588359
chr1	240827261	240827262	-0.0457085	0.0493507
chr1	241236162	241236163	0.0494477	0.0441385
chr1	241240385	241240386	-0.0292005	0.0480629
chr1	241110435	241110436	-0.0389528	0.0418321
chr1	240920481	240920482	-0.0339942	0.040749
chr1	240821174	240821175	-0.0533892	0.0224669
chr1	241276540	241276541	-0.0275288	0.0135201
chr9	133681543	133681544	-0.0308928	0.0443002
chr9	133681527	133681528	-0.0317081	0.0373495
chr5	314066	314067	-0.0395573	0.0100574
chr5	286421	286422	-0.0447466	0.0205136
chr5	314094	314095	-0.0514624	0.00522682
chr5	286371	286372	-0.0442911	0.0209256
chr5	314030	314031	-0.0419349	0.00626234
chr5	313993	313994	-0.0451362	0.00201122
chr5	314099	314100	-0.0506016	0.00626234
chr5	286355	286356	-0.0371929	0.0196904
chr1	17028679	17028680	-0.0406879	0.0480629
chr4	25803000	25803001	-0.0448023	0.0187347
chr5	175510771	175510772	0.0265417	0.0375667
chr5	175476043	175476044	-0.0282337	0.0276128
chr10	101039459	101039460	-0.0267584	0.0310357
chr1	66662527	66662528	-0.0286695	0.00902399
chr13	45832992	45832993	-0.025376	0.00681117
chr5	132389474	132389475	-0.0376315	0.0304666
chr7	96306567	96306568	-0.0327687	0.0418481
chr7	96306545	96306546	-0.0328414	0.0408173
chr3	66312263	66312264	-0.0327889	0.0486453
chr4	127769849	127769850	-0.0266352	0.0375667
chr8	23564489	23564490	-0.0943153	0.0147891
chr1	156189017	156189018	-0.0269651	0.0196904
chr18	31764826	31764827	-0.0293742	0.0373495
chr9	105411483	105411484	-0.0317572	0.00332646
chr1	110165553	110165554	-0.0285393	0.0244685
chr1	110146078	110146079	-0.0481373	0.0373495
chr4	102927191	102927192	-0.0277704	0.0276128
chr6	122794935	122794936	-0.0261504	0.0323506
chr6	122794951	122794952	-0.0263719	0.0304666
chr11	130866790	130866791	-0.0271702	0.00847048
chr2	230227591	230227592	-0.0397585	0.0147891
chr15	45678786	45678787	-0.0258358	0.0454947
chr2	45433557	45433558	-0.040671	0.00201122
chr7	141733577	141733578	-0.0251909	0.0480629
chr2	96200078	96200079	-0.0256048	0.00626234
chr2	84428915	84428916	-0.0386813	0.00588359
chr3	67367699	67367700	-0.0280129	0.00754232
chr3	67365305	67365306	-0.028904	0.0196904
chr3	67365314	67365315	-0.0293176	0.0166209
chr12	118366746	118366747	-0.03323	0.0337822
chr10	45997549	45997550	-0.0251189	0.0284482
chr4	158226933	158226934	-0.0327242	0.0337822
chr4	158226875	158226876	-0.0325256	0.043089
chr14	104500622	104500623	-0.0308146	0.0193195
chr14	104500644	104500645	-0.0305753	0.0205136
chr14	104500682	104500683	-0.0290409	0.0284482
chr19	44887918	44887919	-0.026482	0.0127079
chr19	44887875	44887876	-0.0272652	0.0127079
chr5	674990	674991	-0.0477903	0.0480629
chr11	36512493	36512494	-0.031426	0.0323506
chr2	218706738	218706739	-0.025051	0.0373495
chr14	52554731	52554732	-0.0481807	0.0276128
chr14	52506464	52506465	-0.0257167	0.0421969
chr12	109532864	109532865	-0.0267869	0.0205136
chr3	41451130	41451131	-0.0276978	0.0117422
chr3	41764178	41764179	-0.0269968	0.0276128
chr1	21761987	21761988	-0.0302014	0.00759601
chr1	21706734	21706735	-0.0394459	0.0133315
chr21	37232681	37232682	-0.0406834	0.0467482
chr1	20325631	20325632	-0.0385291	0.0448064
chr1	119047797	119047798	-0.0257249	0.0408173
chr5	37446344	37446345	-0.0334192	0.0226919
chr22	40932245	40932246	-0.0251442	0.0323506
chr14	75105993	75105994	-0.0282044	0.0166209
chr16	71504393	71504394	-0.0488592	0.0337822
chr19	57630306	57630307	-0.0262811	0.0276128
chr20	53611490	53611491	-0.0354872	0.0467482
chr20	53611496	53611497	-0.0356005	0.0480629
chr12	133004132	133004133	-0.0390866	0.0337822
chr9	96910705	96910706	-0.0568004	0.0383583
