## Supplemental Table 2 for "Differential DNA methylation in blood in nuclear genes that encode mitochondrial proteins in mild cognitive impairment and Alzheimer’s disease"

### Sheet: S2a. Promoters
Comparison:	Gene Symbol:	lFDR:	Total DMPs in Gene:	Promoter	Enhancer	Differentially Expressed (Shigmizu et al., 2020):
MCI vs. CU	C12orf73	7.17e-12	15	chr12:103964129-103967307	chr12:103884295-103886879	Not differentially expressed
	C12orf73	7.17e-12	15	chr12:103964129-103967307	chr12:104062416-104063970	Not differentially expressed
	NGRN	0.00397475	1	chr15:90258758-90266904	chr15:90929608-90931477	Not differentially expressed
	NGRN	0.00397475	1	chr15:90258758-90266904	chr15:90931478-90932321	Not differentially expressed
	NGRN	0.00397475	1	chr15:90258758-90266904	chr15:90149335-90154431	Not differentially expressed
	NGRN	0.00397475	1	chr15:90258758-90266904	chr15:90922219-90925841	Not differentially expressed
	SDC3	0.00660591	3	chr1:30907042-30911142	chr1:30801091-30802428	Not differentially expressed
	SDC3	0.00660591	3	chr1:30907042-30911142	chr1:30802429-30804174	Not differentially expressed
	SDC3	0.00660591	3	chr1:30907042-30911142	chr1:30804175-30805629	Not differentially expressed
	SDC3	0.00660591	3	chr1:30907042-30911142	chr1:30796712-30801090	Not differentially expressed
	SDC3	0.00660591	3	chr1:30907042-30911142	chr1:30786268-30790816	Not differentially expressed
	SDC3	0.00660591	3	chr1:30907042-30911142	chr1:30790817-30790971	Not differentially expressed
AD vs. CU	C12orf73	9.13469e-07	11	chr12:103964129-103967307	chr12:104062416-104063970	Not differentially expressed
	C12orf73	9.13469e-07	11	chr12:103964129-103967307	chr12:103884295-103886879	Not differentially expressed
	MYH10	0.00137763	1	chr17:8497082-8517912	chr17:8492951-8495688	Not differentially expressed
	PLGRKT	0.00794619	1	chr9:5426248-5442557	chr9:4746464-4751286	Not differentially expressed
	PLGRKT	0.00794619	1	chr9:5426248-5442557	chr9:4751287-4756519	Not differentially expressed
	PLGRKT	0.00794619	1	chr9:5426248-5442557	chr9:5186254-5186671	Not differentially expressed
	PLGRKT	0.00794619	1	chr9:5426248-5442557	chr9:5186672-5188060	Not differentially expressed
	PLGRKT	0.00794619	1	chr9:5426248-5442557	chr9:5176608-5183613	Not differentially expressed
	PLGRKT	0.00794619	1	chr9:5426248-5442557	chr9:5186022-5186253	Not differentially expressed
	PLGRKT	0.00794619	1	chr9:5426248-5442557	chr9:4742085-4746463	Not differentially expressed
	PLGRKT	0.00794619	1	chr9:5426248-5442557	chr9:5587688-5593824	Not differentially expressed
	PLGRKT	0.00794619	1	chr9:5426248-5442557	chr9:5593825-5603136	Not differentially expressed
	PLGRKT	0.00794619	1	chr9:5426248-5442557	chr9:5603137-5604390	Not differentially expressed
	PLGRKT	0.00794619	1	chr9:5426248-5442557	chr9:5604391-5605094	Not differentially expressed
	PLGRKT	0.00794619	1	chr9:5426248-5442557	chr9:5606765-5610059	Not differentially expressed
	PLGRKT	0.00794619	1	chr9:5426248-5442557	chr9:5625532-5627088	Not differentially expressed
	PLGRKT	0.00794619	1	chr9:5426248-5442557	chr9:5188061-5191208	Not differentially expressed
	PLGRKT	0.00794619	1	chr9:5426248-5442557	chr9:5191209-5193057	Not differentially expressed
	PLGRKT	0.00794619	1	chr9:5426248-5442557	chr9:5193058-5196295	Not differentially expressed
	PLGRKT	0.00794619	1	chr9:5426248-5442557	chr9:5196296-5199171	Not differentially expressed
	PLGRKT	0.00794619	1	chr9:5426248-5442557	chr9:5199236-5200072	Not differentially expressed
	PLGRKT	0.00794619	1	chr9:5426248-5442557	chr9:5202305-5203831	Not differentially expressed
	PLGRKT	0.00794619	1	chr9:5426248-5442557	chr9:5582715-5587687	Not differentially expressed
AD vs. MCI	BCL2L13	0.000308243	1	chr22:17625009-17633327	chr22:18072748-18076794	Differentially expressed
	C12orf73	0.000160313	4	chr12:103964129-103967307	chr12:104062416-104063970	Not differentially expressed
	C12orf73	0.000160313	4	chr12:103964129-103967307	chr12:103884295-103886879	Not differentially expressed
	COX20	0.00379065	1	chr1:244829934-244836951	chr1:245032572-245033306	Not differentially expressed
	COX20	0.00379065	1	chr1:244829934-244836951	chr1:245032351-245032571	Not differentially expressed
	COX20	0.00379065	1	chr1:244829934-244836951	chr1:245046054-245051444	Not differentially expressed
	COX20	0.00379065	1	chr1:244829934-244836951	chr1:245041530-245042904	Not differentially expressed
	COX20	0.00379065	1	chr1:244829934-244836951	chr1:244977607-244979284	Not differentially expressed
	COX20	0.00379065	1	chr1:244829934-244836951	chr1:245033307-245041529	Not differentially expressed
	COX20	0.00379065	1	chr1:244829934-244836951	chr1:244838337-244839414	Not differentially expressed
	COX20	0.00379065	1	chr1:244829934-244836951	chr1:244858356-244858657	Not differentially expressed
	COX20	0.00379065	1	chr1:244829934-244836951	chr1:244858658-244859266	Not differentially expressed
	COX20	0.00379065	1	chr1:244829934-244836951	chr1:244965773-244967625	Not differentially expressed
	COX20	0.00379065	1	chr1:244829934-244836951	chr1:245029037-245032350	Not differentially expressed
	COX20	0.00379065	1	chr1:244829934-244836951	chr1:244973259-244977606	Not differentially expressed
	COX20	0.00379065	1	chr1:244829934-244836951	chr1:244859267-244859857	Not differentially expressed
	COX20	0.00379065	1	chr1:244829934-244836951	chr1:244854320-244858355	Not differentially expressed
	COX20	0.00379065	1	chr1:244829934-244836951	chr1:244967626-244968363	Not differentially expressed
	HSPA9	0.006819	1	chr5:138555994-138565683	chr5:139328386-139330666	Not differentially expressed
	HSPA9	0.006819	1	chr5:138555994-138565683	chr5:139287127-139289180	Not differentially expressed
	HSPA9	0.006819	1	chr5:138555994-138565683	chr5:139330667-139332922	Not differentially expressed
	HSPA9	0.006819	1	chr5:138555994-138565683	chr5:139271769-139272027	Not differentially expressed
	HSPA9	0.006819	1	chr5:138555994-138565683	chr5:139322957-139328385	Not differentially expressed
	HSPA9	0.006819	1	chr5:138555994-138565683	chr5:139305441-139305674	Not differentially expressed
	HSPA9	0.006819	1	chr5:138555994-138565683	chr5:139305675-139306753	Not differentially expressed
	HSPA9	0.006819	1	chr5:138555994-138565683	chr5:139297788-139305440	Not differentially expressed
	HSPA9	0.006819	1	chr5:138555994-138565683	chr5:139311124-139317116	Not differentially expressed
	HSPA9	0.006819	1	chr5:138555994-138565683	chr5:139286521-139287126	Not differentially expressed
	HSPA9	0.006819	1	chr5:138555994-138565683	chr5:139283132-139286520	Not differentially expressed
	HSPA9	0.006819	1	chr5:138555994-138565683	chr5:139276520-139277421	Not differentially expressed
	HSPA9	0.006819	1	chr5:138555994-138565683	chr5:139332923-139333463	Not differentially expressed
	HSPA9	0.006819	1	chr5:138555994-138565683	chr5:139333464-139337041	Not differentially expressed
	HSPA9	0.006819	1	chr5:138555994-138565683	chr5:139337042-139338366	Not differentially expressed
	HSPA9	0.006819	1	chr5:138555994-138565683	chr5:139342360-139350895	Not differentially expressed
	HSPA9	0.006819	1	chr5:138555994-138565683	chr5:139306754-139307029	Not differentially expressed
	HSPA9	0.006819	1	chr5:138555994-138565683	chr5:139317117-139317319	Not differentially expressed
	HSPA9	0.006819	1	chr5:138555994-138565683	chr5:139317320-139319442	Not differentially expressed
	HSPA9	0.006819	1	chr5:138555994-138565683	chr5:139319443-139320733	Not differentially expressed
	MRPL28	0.00261131	4	chr16:363009-370923	chr16:110533-111798	Not differentially expressed
	MRPL28	0.00261131	4	chr16:363009-370923	chr16:54232-57969	Not differentially expressed
	MRPL28	0.00261131	4	chr16:363009-370923	chr16:114689-119839	Not differentially expressed
	MRPL28	0.00261131	4	chr16:363009-370923	chr16:105259-110532	Not differentially expressed
	MRPL28	0.00261131	4	chr16:363009-370923	chr16:101500-105258	Not differentially expressed
	PLGRKT	0.000421115	1	chr9:5426248-5442557	chr9:5587688-5593824	Not differentially expressed
	PLGRKT	0.000421115	1	chr9:5426248-5442557	chr9:5593825-5603136	Not differentially expressed
	PLGRKT	0.000421115	1	chr9:5426248-5442557	chr9:5603137-5604390	Not differentially expressed
	PLGRKT	0.000421115	1	chr9:5426248-5442557	chr9:4746464-4751286	Not differentially expressed
	PLGRKT	0.000421115	1	chr9:5426248-5442557	chr9:5191209-5193057	Not differentially expressed
	PLGRKT	0.000421115	1	chr9:5426248-5442557	chr9:4742085-4746463	Not differentially expressed
	PLGRKT	0.000421115	1	chr9:5426248-5442557	chr9:5625532-5627088	Not differentially expressed
	PLGRKT	0.000421115	1	chr9:5426248-5442557	chr9:4751287-4756519	Not differentially expressed
	PLGRKT	0.000421115	1	chr9:5426248-5442557	chr9:5604391-5605094	Not differentially expressed
	PLGRKT	0.000421115	1	chr9:5426248-5442557	chr9:5606765-5610059	Not differentially expressed
	PLGRKT	0.000421115	1	chr9:5426248-5442557	chr9:5193058-5196295	Not differentially expressed
	PLGRKT	0.000421115	1	chr9:5426248-5442557	chr9:5186672-5188060	Not differentially expressed
	PLGRKT	0.000421115	1	chr9:5426248-5442557	chr9:5188061-5191208	Not differentially expressed
	PLGRKT	0.000421115	1	chr9:5426248-5442557	chr9:5202305-5203831	Not differentially expressed
	PLGRKT	0.000421115	1	chr9:5426248-5442557	chr9:5582715-5587687	Not differentially expressed
	PLGRKT	0.000421115	1	chr9:5426248-5442557	chr9:5196296-5199171	Not differentially expressed
	PLGRKT	0.000421115	1	chr9:5426248-5442557	chr9:5199236-5200072	Not differentially expressed
	PLGRKT	0.000421115	1	chr9:5426248-5442557	chr9:5176608-5183613	Not differentially expressed
	PLGRKT	0.000421115	1	chr9:5426248-5442557	chr9:5186022-5186253	Not differentially expressed
	PLGRKT	0.000421115	1	chr9:5426248-5442557	chr9:5186254-5186671	Not differentially expressed
	SLC25A13	0.00261131	2	chr7:96303336-96311393	chr7:97117339-97118863	Not differentially expressed
	SP140	0.00201286	1	chr2:230221422-230227993	chr2:230577078-230578762	Not differentially expressed
	SP140	0.00201286	1	chr2:230221422-230227993	chr2:230503669-230504533	Not differentially expressed
	SP140	0.00201286	1	chr2:230221422-230227993	chr2:230789445-230794217	Not differentially expressed
	SP140	0.00201286	1	chr2:230221422-230227993	chr2:230555540-230557135	Not differentially expressed
	SP140	0.00201286	1	chr2:230221422-230227993	chr2:230605521-230617370	Not differentially expressed
	SP140	0.00201286	1	chr2:230221422-230227993	chr2:230617371-230620036	Not differentially expressed
	SP140	0.00201286	1	chr2:230221422-230227993	chr2:230646125-230647108	Not differentially expressed
	SP140	0.00201286	1	chr2:230221422-230227993	chr2:230705811-230712570	Not differentially expressed
	SP140	0.00201286	1	chr2:230221422-230227993	chr2:230714432-230714877	Not differentially expressed
	SP140	0.00201286	1	chr2:230221422-230227993	chr2:230714972-230715151	Not differentially expressed
	SP140	0.00201286	1	chr2:230221422-230227993	chr2:230715152-230720073	Not differentially expressed
	SP140	0.00201286	1	chr2:230221422-230227993	chr2:230460007-230466363	Not differentially expressed
	SP140	0.00201286	1	chr2:230221422-230227993	chr2:230794218-230796462	Not differentially expressed
	SP140	0.00201286	1	chr2:230221422-230227993	chr2:230796463-230801013	Not differentially expressed
	SP140	0.00201286	1	chr2:230221422-230227993	chr2:230583977-230584813	Not differentially expressed
	SP140	0.00201286	1	chr2:230221422-230227993	chr2:230588641-230590329	Not differentially expressed
	SP140	0.00201286	1	chr2:230221422-230227993	chr2:230590330-230595876	Not differentially expressed
	SP140	0.00201286	1	chr2:230221422-230227993	chr2:230318723-230323041	Not differentially expressed
	SP140	0.00201286	1	chr2:230221422-230227993	chr2:230417919-230421373	Not differentially expressed
	SP140	0.00201286	1	chr2:230221422-230227993	chr2:230421374-230425313	Not differentially expressed
	SP140	0.00201286	1	chr2:230221422-230227993	chr2:230432014-230436833	Not differentially expressed
	SP140	0.00201286	1	chr2:230221422-230227993	chr2:230454204-230456468	Not differentially expressed
	SP140	0.00201286	1	chr2:230221422-230227993	chr2:230456583-230458857	Not differentially expressed
	SP140	0.00201286	1	chr2:230221422-230227993	chr2:230458858-230460006	Not differentially expressed
	SP140	0.00201286	1	chr2:230221422-230227993	chr2:230469922-230470876	Not differentially expressed
	SP140	0.00201286	1	chr2:230221422-230227993	chr2:230470877-230473583	Not differentially expressed
	TAOK3	0.00261131	1	chr12:118361226-118373599	chr12:118143980-118148326	Not differentially expressed
	TAOK3	0.00261131	1	chr12:118361226-118373599	chr12:118044779-118053694	Not differentially expressed
	TAOK3	0.00261131	1	chr12:118361226-118373599	chr12:118053695-118058240	Not differentially expressed
	TAOK3	0.00261131	1	chr12:118361226-118373599	chr12:118058241-118059982	Not differentially expressed
	TAOK3	0.00261131	1	chr12:118361226-118373599	chr12:118064129-118065900	Not differentially expressed
	TAOK3	0.00261131	1	chr12:118361226-118373599	chr12:118066414-118066600	Not differentially expressed
	TAOK3	0.00261131	1	chr12:118361226-118373599	chr12:118121120-118128317	Not differentially expressed
	TAOK3	0.00261131	1	chr12:118361226-118373599	chr12:118129970-118132247	Not differentially expressed
	TAOK3	0.00261131	1	chr12:118361226-118373599	chr12:118132248-118138890	Not differentially expressed
	TAOK3	0.00261131	1	chr12:118361226-118373599	chr12:118138891-118139833	Not differentially expressed
	TAOK3	0.00261131	1	chr12:118361226-118373599	chr12:118139834-118140375	Not differentially expressed
	TAOK3	0.00261131	1	chr12:118361226-118373599	chr12:118140495-118143979	Not differentially expressed
	TAOK3	0.00261131	1	chr12:118361226-118373599	chr12:118297022-118298343	Not differentially expressed
	TAOK3	0.00261131	1	chr12:118361226-118373599	chr12:118148327-118159014	Not differentially expressed
	TAOK3	0.00261131	1	chr12:118361226-118373599	chr12:118221554-118232229	Not differentially expressed
	TAOK3	0.00261131	1	chr12:118361226-118373599	chr12:118232230-118232420	Not differentially expressed
	TAOK3	0.00261131	1	chr12:118361226-118373599	chr12:118249871-118251362	Not differentially expressed
	TAOK3	0.00261131	1	chr12:118361226-118373599	chr12:118251363-118255221	Not differentially expressed
	TAOK3	0.00261131	1	chr12:118361226-118373599	chr12:118255222-118264250	Not differentially expressed
	TAOK3	0.00261131	1	chr12:118361226-118373599	chr12:118264251-118264614	Not differentially expressed
	TAOK3	0.00261131	1	chr12:118361226-118373599	chr12:118264615-118266996	Not differentially expressed
	TAOK3	0.00261131	1	chr12:118361226-118373599	chr12:118283099-118283950	Not differentially expressed
	TAOK3	0.00261131	1	chr12:118361226-118373599	chr12:118283951-118287991	Not differentially expressed
	TAOK3	0.00261131	1	chr12:118361226-118373599	chr12:118287992-118293305	Not differentially expressed
	TAOK3	0.00261131	1	chr12:118361226-118373599	chr12:118293306-118294943	Not differentially expressed
	TAOK3	0.00261131	1	chr12:118361226-118373599	chr12:118212112-118214187	Not differentially expressed
	TAOK3	0.00261131	1	chr12:118361226-118373599	chr12:118298344-118299924	Not differentially expressed
	TAOK3	0.00261131	1	chr12:118361226-118373599	chr12:118299925-118310445	Not differentially expressed
	TAOK3	0.00261131	1	chr12:118361226-118373599	chr12:118310446-118313689	Not differentially expressed
	TAOK3	0.00261131	1	chr12:118361226-118373599	chr12:118351583-118354210	Not differentially expressed
	TAOK3	0.00261131	1	chr12:118361226-118373599	chr12:118354211-118357171	Not differentially expressed
	TAOK3	0.00261131	1	chr12:118361226-118373599	chr12:118168594-118172775	Not differentially expressed
	TAOK3	0.00261131	1	chr12:118361226-118373599	chr12:118172776-118174300	Not differentially expressed
	TAOK3	0.00261131	1	chr12:118361226-118373599	chr12:118174301-118181657	Not differentially expressed
	TAOK3	0.00261131	1	chr12:118361226-118373599	chr12:118181658-118182908	Not differentially expressed
	TAOK3	0.00261131	1	chr12:118361226-118373599	chr12:118182909-118183148	Not differentially expressed
	TAOK3	0.00261131	1	chr12:118361226-118373599	chr12:118183149-118184259	Not differentially expressed
	TAOK3	0.00261131	1	chr12:118361226-118373599	chr12:118184260-118194720	Not differentially expressed
	TAOK3	0.00261131	1	chr12:118361226-118373599	chr12:118160654-118161392	Not differentially expressed
	TAOK3	0.00261131	1	chr12:118361226-118373599	chr12:118214188-118220117	Not differentially expressed
	TAOK3	0.00261131	1	chr12:118361226-118373599	chr12:118220118-118221553	Not differentially expressed
	TAOK3	0.00261131	1	chr12:118361226-118373599	chr12:118159015-118160653	Not differentially expressed
	TAOK3	0.00261131	1	chr12:118361226-118373599	chr12:118161393-118164390	Not differentially expressed
	TRAF6	0.00248464	1	chr11:36506812-36516916	chr11:36299749-36307438	Not differentially expressed
	TRAF6	0.00248464	1	chr11:36506812-36516916	chr11:35610997-35614864	Not differentially expressed
	TRAF6	0.00248464	1	chr11:36506812-36516916	chr11:35648882-35661797	Not differentially expressed
	TRAF6	0.00248464	1	chr11:36506812-36516916	chr11:36273921-36275192	Not differentially expressed
	TRAF6	0.00248464	1	chr11:36506812-36516916	chr11:36275193-36280794	Not differentially expressed
	TRAF6	0.00248464	1	chr11:36506812-36516916	chr11:36289742-36291361	Not differentially expressed
	TRAF6	0.00248464	1	chr11:36506812-36516916	chr11:36291362-36294215	Not differentially expressed
	TRAF6	0.00248464	1	chr11:36506812-36516916	chr11:36294216-36295663	Not differentially expressed
	TRAF6	0.00248464	1	chr11:36506812-36516916	chr11:36297842-36298624	Not differentially expressed
	TRAF6	0.00248464	1	chr11:36506812-36516916	chr11:36298625-36299748	Not differentially expressed
	ZNF211	2.85e-05	1	chr19:57622092-57632018	chr19:57470387-57477220	Not differentially expressed

### Sheet: S2b. Enhancers
Comparison:	Gene Symbol:	lFDR:	Total DMPs in Gene:	Promoter	Enhancer	Differentially Expressed (Shigmizu et al., 2020):
MCI vs. CU	AFF1	0.004113	1	chr4:86931124-86938611	chr4:87078603-87089390	Not differentially expressed
	BCL2	1.01e-10	1	chr18:63315642-63323186	chr18:63156663-63158659	Not differentially expressed
	BCL2	1.01e-10	1	chr18:63315642-63323186	chr18:63139006-63148074	Not differentially expressed
AD vs. CU	AFF1	0.0073188	1	chr4:86931124-86938611	chr4:87054250-87056965	Not differentially expressed
	ANKRD44	0.00794619	1	chr2:197303582-197317945	chr2:197227307-197232173	Not differentially expressed
	C1orf112	7.97e-06	1	chr1:169794254-169796356	chr1:169597367-169602111	Not differentially expressed
	FAM83F	0.000162	1	chr22:39993518-40002285	chr22:39553223-39556009	Not differentially expressed
	FXYD2	0.00339231	2	chr11:117825540-117834963	chr11:118015305-118021176	Not differentially expressed
	GLDC	0.000170604	1	chr9:6557873-6576005	chr9:6351096-6357049	Not differentially expressed
	GPD2	0.00381146	1	chr2:156432858-156438822	chr2:156335445-156341424	Not differentially expressed
	PLGRKT	0.00794619	1	chr9:5426248-5442557	chr9:5188061-5191208	Not differentially expressed
	ZNF217	0.00731745	1	chr20:53608666-53610388	chr20:53938352-53940108	Not differentially expressed
AD vs. MCI	BCL2	5.62e-11	1	chr18:63315642-63323186	chr18:63148075-63156662	Not differentially expressed
	C1orf112	0.000160313	2	chr1:169794254-169796356	chr1:169544633-169547285	Not differentially expressed
	C1orf112	0.000160313	1	chr1:169794254-169796356	chr1:169560480-169564469	Not differentially expressed
	CHCHD6	0.000668056	1	chr3:126703619-126705307	chr3:127532698-127546499	Not differentially expressed
	DEPTOR	0.00379065	1	chr8:119872372-119875235	chr8:120057905-120059391	Not differentially expressed
	DEPTOR	0.00379065	1	chr8:119872372-119875235	chr8:120952323-120955496	Not differentially expressed
	MXD1	0.00514464	1	chr2:69909251-69916498	chr2:70067920-70086017	Differentially expressed
	MYOM2	0.00197622	1	chr8:2044940-2046120	chr8:1890921-1893874	Not differentially expressed
	NOD1	0.00327613	1	chr7:30472161-30479229	chr7:30207176-30218370	Not differentially expressed
	NOD1	0.00327613	1	chr7:30472161-30479229	chr7:30119780-30132824	Not differentially expressed
	OMA1	1.82e-07	1	chr1:58545899-58551709	chr1:59743805-59747201	Not differentially expressed
	SLC9B1	0.00327613	2	chr4:103014009-103020340	chr4:102611644-102613931	Not differentially expressed
	STARD7	0.00111882	1	chr2:96202032-96219362	chr2:96193410-96200979	Not differentially expressed
	USP48	0.00150602	1	chr1:21781809-21784635	chr1:22024909-22032795	Not differentially expressed
	ZNF217	0.00162319	1	chr20:53608666-53610388	chr20:53948208-53955903	Not differentially expressed
